# Uncovering hundreds of exogenous and endogenous RNA viral RdRp sequences amongst uncharacterised sequences in public protein databases

**DOI:** 10.1101/2024.09.25.614983

**Authors:** K. Brown, A. E. Firth

## Abstract

Public databases of protein sequences, such as the National Center for Biotechnology Information (NCBI) Protein repository and UniProt, contain millions of proteins identified in samples from specific species but named as uncharacterised, hypothetical or unclassified due to a lack of information about their function. It has been demonstrated previously that many such sequences show high similarity to genes from RNA viruses, either due to viral infection of the original sample, contamination or endogenous viral elements (EVEs) integrated into the genome of the sample species. Many proteins from RNA virus discovery research are also deposited into these repositories but, for various reasons, can only be labelled as uncharacterised and classified taxonomically at a superkingdom or realm level. Sequences from protein repositories not labelled specifically as being derived from the RNA viral RNA dependent RNA polymerase (RdRp) protein are often used as negative controls when looking to identify viral RdRp sequences, so the presence of unlabelled viruses amongst these datasets is problematic.

In this study, we screened uncharacterised proteins from two large public protein repositories - NCBI Protein and UniProt - to identify sequences likely to be derived from RNA viral RdRp. 3,560 such sequences were identified, many derived from EVEs. Many previously unknown EVEs were identified and led to characterisation of additional, related sequences. For example, a group of orbivirus-like viruses infecting nematodes was uncovered which appears to have both ancient endogenous and circulating exogenous members. Many recent integrations of mito-like viruses into plant genomes were identified, indicative of current or recent RNA viral activity. In several taxonomic groups, the first example of an EVE, and in some cases the first example of any RNA virus, was uncovered. The large number of EVEs uncovered by this relatively small-scale search suggests that only a fraction of the true diversity of EVEs is currently known.

We also explore uncharacterised proteins further by providing provisional taxonomic annotations for RdRps which are currently only listed as members of the Riboviria realm. A number of sequences are identified which are indistinguishable from known, pathogenic viruses but are labelled as bacteria, seemingly as a result of mislabelling or contamination. Sequences which are not RNA viral but show some similarity to RdRp are also analysed, as a potential source of false positives in virus discovery research. Finally, recommendations are made for generating useful negative controls.
