## Supplementary Table 1 - column labels for "Uncovering hundreds of exogenous and endogenous RNA viral RdRp sequences amongst uncharacterised sequences in public protein databases"

Column Name	Description
Accession	Accession number for the sequence in either NCBI Protein or Uniprot
Database	Database the sequence was identified in – either NCBI (NCBI protein) or Uniprot
Virus_Taxonomic_Group	ICTV taxonomic group, generally at order level, to which the sequence has been provisionally assigned, based on phylogenetic analysis
Original_Database_Definition	Definition field from the original database annotation
Original_Database_Higher_Classification	Broad classification as Eukaryota, Viruses, Unidentified, Synthetic, Bacteria, Viral Metagenome, Vector, based on the original database annotation.
Original_Database_Lower_Classification	Narrower classification to taxa within the larger groups in the Original_Database_Higher_Classification column, in the original database annotation. Taxonomic rankings vary by group.
Original_Database_Organism	Organism field from the original database annotation.
Original_Database_Taxon_ID	NCBI taxonomy ID of the organism in the original database annotation.
Original_Database_Taxonomic_Rank	Taxonomic ranking of the organism labelled in the original database annotation.
Sequence_Length	Length of the protein sequence associated with the accession.
Sequence_Source	Accession number for the sequence from which this protein was inferred
Sequence_Source_Molecule	Molecule – DNA or RNA – from which this protein was inferred – for the sequence accession in the Sequence_Source column
Sequence_Source_Definition	Definition field from the database annotation for the source sequence
HMMER_Score	HMMER score for this sequence against the pHMM in the HMMER_Target column
HMMER_Target	HMMER pHMM against which this sequence scored the most highly
Pass_HMMER	- True if the HMMER_Score is >50, otherwise False
Phylogeny_OTU	Operational taxonomic unit to which this sequence was assigned, based on phylogenetic analysis. OTUs are provided in the Supplementary Data and are based on previous phylogenetic and clustering analysis.
Phylogeny_Nearest_Neighbour	Most similar previously characterised sequence in the phylogenetic tree to which this sequence was assigned.
Phylogeny_Distance_From_Nearest_Neighbour	Tree distance from the most similar previously assigned sequence in the phylogenetic tree to which this sequence was assigned.
Pass_Phylogeny	True if Phylogeny_Distance_From_Nearest_Neighbour is less than 1.5, otherwise False
BLAST_Best_Viral_Hit	The RNA virus sequence against which this sequence had the highest BLASTP bit score
BLAST_Best_Viral_Hit_Bit_Score	The highest bit score this sequence achieved against any RNA virus sequence
BLAST_Type	The BLAST algorithm used to calculate the BLAST_Best_Viral_Hit_Score – either BLASTP for online BLASTP or DIAMOND for DIAMOND BLASTP
Pass_BLAST	True if BLAST_Best_Viral_Hit_Bit_Score is > 50, otherwise False.
FoldSeek_Target_Profile	RdRp PDB profile against which this sequence had the highest FoldSeek bit score
FoldSeek_Bit_Score	FoldSeek bit score for this sequence against the most similar RdRp PDB profile.
FoldSeek_Evalue	FoldSeek E-value for this sequence against the most similar RdRp PDB profile.
Pass_FoldSeek	True if the FoldSeek_Bit_Score is >100, otherwise False
Palmscan_Score	PalmScan score against RdRp for this sequence
Pass_Palmscan	True if PalmScan classified this sequence as RdRp with high confidence, otherwise False.
CDD_IDs	Conserved domain database IDs associated with this protein ID (NCBI sequences only)
CDD_Type	Classifications of conserved domain databased IDs associated with this protein ID – can be RdRp, RNA viral non-RdRp, reverse transcriptase (RT) like or other.
Known_Virus_Assigned_Taxonomic_Order	For sequences previously classified as viral, the ICTV order this sequence likely belongs to.
Known_Virus_Assigned_Taxonomic_Family	For sequences previously classified as viral, the ICTV family this sequence likely belongs to.
Known_Virus_Classification	For sequences previously classified as viral, the lowest taxonomic classification previously assigned - either Viruses or Riboviria
Known_Virus_PMID	For sequences previously classified as viral, the PubMed ID for the publication in which they were originally identified, where available.
Mislabelled_Bacterial	True if the sequence seems to be an ICTV classified virus labelled as bacterial, otherwise False.
Mislabelled_Nearest_ICTV_Virus	For sequences mislabelled as bacterial, the ICTV classified virus most similar to the sequence.
Mislabelled_Nearest_ICTV_Virus_BLAST_Bit_Score	For sequences mislabelled as bacterial, the BLAST bit score against the most similar ICTV classified virus.
Sequence	Protein amino acid sequence.
